# Ingestible Osmotic Pill for *In-vivo* Sampling of Gut Microbiome

**DOI:** 10.1101/690982

**Authors:** Hojatollah Rezaei Nejad, Bruno C. M. Oliveira, Aydin Sadeqi, Amin Dehkharghani, Ivanela Kondova, Jan A.M. Langermans, Jeffrey S. Guasto, Saul Tzipori, Giovanni Widmer, Sameer R. Sonkusale

## Abstract

Technologies capable of non-invasively sampling different locations in the gut upstream of the colon will enable new insights into the role of organ-specific microbiota in human health. We present an ingestible, biocompatible, battery-less, 3D-printed micro-engineered pill with integrated osmotic sampler and microfluidic channels for *in vivo* sampling of the gut lumen and its microbiome upstream of the colon. The pill’s sampling performance was characterized using realistic *in vitro* models and validated *in vivo* in pigs and primates. Our results show that the bacterial populations recovered from the pills’ microfluidic channels closely resemble the bacterial population demographics of the microenvironment to which the pill was exposed. We believe such lab-on-a-pill devices will revolutionize our understanding of the spatial diversity of the gut microbiome and its response to medical conditions and treatments.
