## Supplementary Table 1 for "Ingestible Osmotic Pill for *In-vivo* Sampling of Gut Microbiome"

### Sheet: exp_pig_december 7samples
		mid-colon out	jejunum out	stomach out	feces in	feces out	feces in	feces out
rankID	taxon	AAGGAC_pigdec_midcoll	GTTCCA_pigdec_jejunum	TTGCGT_pigdec_stomach	TAGACC_pigdec_fec_pi1	ATTCGC_pigdec_fec_ou1	AGCGTG_pigdec_fec_pi2	TCGGTG_pigdec_fec_ou2
0.1.1	Actinobacteria	0.002127	0.00254	0.000214	0.003652	0.002481	0.003865	0.004144
0.1.1.1	Actinobacteria	0.002127	0.00254	0.000214	0.003652	0.002481	0.003638	0.004144
0.1.1.1.1	Actinobacteria_unclassified	0.000236	0	0	0.000228	0.000226	0.000227	0.00023
0.1.1.1.1.1	Actinobacteria_unclassified	0.000236	0	0	0.000228	0.000226	0.000227	0.00023
0.1.1.1.1.1.1	Actinobacteria_unclassified	0.000236	0	0	0.000228	0.000226	0.000227	0.00023
0.1.1.1.2	Actinomycetales	0	0.00254	0.000214	0	0	0	0
0.1.1.1.2.1	Actinomycetales_unclassified	0	0.000423	0	0	0	0	0
0.1.1.1.2.1.1	Actinomycetales_unclassified	0	0.000423	0	0	0	0	0
0.1.1.1.2.2	Brevibacteriaceae	0	0	0	0	0	0	0
0.1.1.1.2.2.1	Brevibacterium	0	0	0	0	0	0	0
0.1.1.1.2.3	Corynebacteriaceae	0	0.000423	0	0	0	0	0
0.1.1.1.2.3.1	Corynebacterium	0	0.000423	0	0	0	0	0
0.1.1.1.2.4	Micrococcaceae	0	0.000635	0.000214	0	0	0	0
0.1.1.1.2.4.1	Rothia	0	0.000635	0.000214	0	0	0	0
0.1.1.1.2.5	Propionibacteriaceae	0	0.001058	0	0	0	0	0
0.1.1.1.2.5.1	Propionibacteriaceae_unclassified	0	0	0	0	0	0	0
0.1.1.1.2.5.2	Propionibacterium	0	0.001058	0	0	0	0	0
0.1.1.1.3	Bifidobacteriales	0	0	0	0.002054	0	0.000227	0
0.1.1.1.3.1	Bifidobacteriaceae	0	0	0	0.002054	0	0.000227	0
0.1.1.1.3.1.1	Bifidobacteriaceae_unclassified	0	0	0	0	0	0.000227	0
0.1.1.1.3.1.2	Bifidobacterium	0	0	0	0.002054	0	0	0
0.1.1.1.4	Coriobacteriales	0.001891	0	0	0.00137	0.002256	0.003183	0.003913
0.1.1.1.4.1	Coriobacteriaceae	0.001891	0	0	0.00137	0.002256	0.003183	0.003913
0.1.1.1.4.1.1	Collinsella	0.000709	0	0	0	0.000451	0.001137	0.001151
0.1.1.1.4.1.2	Coriobacteriaceae_unclassified	0.001182	0	0	0.000913	0.000902	0.001592	0.000691
0.1.1.1.4.1.3	Eggerthella	0	0	0	0.000228	0.000677	0.000227	0.001611
0.1.1.1.4.1.4	Slackia	0	0	0	0.000228	0.000226	0.000227	0.00046
0.1.1.2	Actinobacteria_unclassified	0	0	0	0	0	0.000227	0
0.1.1.2.1	Actinobacteria_unclassified	0	0	0	0	0	0.000227	0
0.1.1.2.1.1	Actinobacteria_unclassified	0	0	0	0	0	0.000227	0
0.1.1.2.1.1.1	Actinobacteria_unclassified	0	0	0	0	0	0.000227	0
0.1.2	Bacteria_unclassified	0.081777	0.047831	0.061683	0.085825	0.085044	0.112096	0.082413
0.1.2.1	Bacteria_unclassified	0.081777	0.047831	0.061683	0.085825	0.085044	0.112096	0.082413
0.1.2.1.1	Bacteria_unclassified	0.081777	0.047831	0.061683	0.085825	0.085044	0.112096	0.082413
0.1.2.1.1.1	Bacteria_unclassified	0.081777	0.047831	0.061683	0.085825	0.085044	0.112096	0.082413
0.1.2.1.1.1.1	Bacteria_unclassified	0.081777	0.047831	0.061683	0.085825	0.085044	0.112096	0.082413
0.1.3	Bacteroidetes	0.439612	0.001481	0.000214	0.614928	0.676517	0.532742	0.699586
0.1.3.1	Bacteroidetes_unclassified	0.032144	0.000212	0	0.049532	0.084593	0.05457	0.082182
0.1.3.1.1	Bacteroidetes_unclassified	0.032144	0.000212	0	0.049532	0.084593	0.05457	0.082182
0.1.3.1.1.1	Bacteroidetes_unclassified	0.032144	0.000212	0	0.049532	0.084593	0.05457	0.082182
0.1.3.1.1.1.1	Bacteroidetes_unclassified	0.032144	0.000212	0	0.049532	0.084593	0.05457	0.082182
0.1.3.2	Bacteroidia	0.407469	0.00127	0.000214	0.565396	0.591924	0.478172	0.617403
0.1.3.2.1	Bacteroidales	0.407469	0.00127	0.000214	0.565396	0.591924	0.478172	0.617403
0.1.3.2.1.1	Bacteroidaceae	0	0.000423	0	0	0	0	0
0.1.3.2.1.1.1	Bacteroides	0	0.000423	0	0	0	0	0
0.1.3.2.1.2	Bacteroidales_unclassified	0.152919	0.000423	0.000214	0.231226	0.284909	0.231241	0.260359
0.1.3.2.1.2.1	Bacteroidales_unclassified	0.152919	0.000423	0.000214	0.231226	0.284909	0.231241	0.260359
0.1.3.2.1.3	Bacteroidalesincertaesedis	0	0	0	0.000228	0	0	0
0.1.3.2.1.3.1	Phocaeicola	0	0	0	0.000228	0	0	0
0.1.3.2.1.4	Porphyromonadaceae	0.024817	0	0	0.08514	0.176855	0.121419	0.264963
0.1.3.2.1.4.1	Parabacteroides	0.009927	0	0	0.004337	0.006091	0.006139	0.003913
0.1.3.2.1.4.2	Porphyromonadaceae_unclassified	0.01489	0	0	0.080803	0.170765	0.11528	0.26105
0.1.3.2.1.5	Prevotellaceae	0.229497	0.000423	0	0.246976	0.123844	0.12392	0.087247
0.1.3.2.1.5.1	Alloprevotella	0.000709	0	0	0.001598	0.000226	0.000455	0
0.1.3.2.1.5.2	Paraprevotella	0.002364	0	0	0.000913	0.000451	0.001364	0.000921
0.1.3.2.1.5.3	Prevotella	0.113212	0.000423	0	0.07738	0.034965	0.044566	0.030847
0.1.3.2.1.5.4	Prevotellaceae_unclassified	0.113212	0	0	0.167085	0.088202	0.077535	0.055479
0.1.3.2.1.6	Rikenellaceae	0.000236	0	0	0.001826	0.006316	0.001592	0.004834
0.1.3.2.1.6.1	Rikenellaceae_unclassified	0.000236	0	0	0.001826	0.006316	0.001592	0.004834
0.1.3.3	Flavobacteriia	0	0	0	0	0	0	0
0.1.3.3.1	Flavobacteriales	0	0	0	0	0	0	0
0.1.3.3.1.1	Flavobacteriaceae	0	0	0	0	0	0	0
0.1.3.3.1.1.1	Capnocytophaga	0	0	0	0	0	0	0
0.1.3.4	Sphingobacteriia	0	0	0	0	0	0	0
0.1.3.4.1	Sphingobacteriales	0	0	0	0	0	0	0
0.1.3.4.1.1	Sphingobacteriaceae	0	0	0	0	0	0	0
0.1.3.4.1.1.1	Mucilaginibacter	0	0	0	0	0	0	0
0.1.3.4.1.1.2	Sphingobacteriaceae_unclassified	0	0	0	0	0	0	0
0.1.4	Cyanobacteria/Chloroplast	0	0.01418	0.232598	0	0	0	0
0.1.4.1	Chloroplast	0	0.01418	0.231741	0	0	0	0
0.1.4.1.1	Chloroplast	0	0.01418	0.231741	0	0	0	0
0.1.4.1.1.1	Chloroplast_unclassified	0	0	0.000643	0	0	0	0
0.1.4.1.1.1.1	Chloroplast_unclassified	0	0	0.000643	0	0	0	0
0.1.4.1.1.2	Streptophyta	0	0.01418	0.231099	0	0	0	0
0.1.4.1.1.2.1	Streptophyta_unclassified	0	0.01418	0.231099	0	0	0	0
0.1.4.2	Cyanobacteria/Chloroplast_unclassified	0	0	0.000857	0	0	0	0
0.1.4.2.1	Cyanobacteria/Chloroplast_unclassified	0	0	0.000857	0	0	0	0
0.1.4.2.1.1	Cyanobacteria/Chloroplast_unclassified	0	0	0.000857	0	0	0	0
0.1.4.2.1.1.1	Cyanobacteria/Chloroplast_unclassified	0	0	0.000857	0	0	0	0
0.1.5	Fibrobacteres	0	0	0	0.000228	0.000677	0.001364	0.000691
0.1.5.1	Fibrobacteria	0	0	0	0.000228	0.000677	0.001364	0.000691
0.1.5.1.1	Fibrobacterales	0	0	0	0.000228	0.000677	0.001364	0.000691
0.1.5.1.1.1	Fibrobacteraceae	0	0	0	0.000228	0.000677	0.001364	0.000691
0.1.5.1.1.1.1	Fibrobacter	0	0	0	0.000228	0.000677	0.001364	0.000691
0.1.6	Firmicutes	0.402505	0.932063	0.704219	0.283269	0.214527	0.233515	0.202808
0.1.6.1	Bacilli	0.142047	0.903069	0.689013	0.124401	0.054139	0.038427	0.04558
0.1.6.1.1	Bacillales	0	0.000212	0	0	0	0	0
0.1.6.1.1.1	Bacillaceae1	0	0.000212	0	0	0	0	0
0.1.6.1.1.1.1	Bacillus	0	0.000212	0	0	0	0	0
0.1.6.1.1.2	BacillalesIncertaeSedisXI	0	0	0	0	0	0	0
0.1.6.1.1.2.1	Gemella	0	0	0	0	0	0	0
0.1.6.1.1.3	Listeriaceae	0	0	0	0	0	0	0
0.1.6.1.1.3.1	Listeria	0	0	0	0	0	0	0
0.1.6.1.1.4	Staphylococcaceae	0	0	0	0	0	0	0
0.1.6.1.1.4.1	Staphylococcus	0	0	0	0	0	0	0
0.1.6.1.2	Bacilli_unclassified	0.0026	0.052063	0.035768	0.014837	0.002256	0.002046	0.001151
0.1.6.1.2.1	Bacilli_unclassified	0.0026	0.052063	0.035768	0.014837	0.002256	0.002046	0.001151
0.1.6.1.2.1.1	Bacilli_unclassified	0.0026	0.052063	0.035768	0.014837	0.002256	0.002046	0.001151
0.1.6.1.3	Lactobacillales	0.139447	0.850794	0.653245	0.109564	0.051884	0.03638	0.044429
0.1.6.1.3.1	Carnobacteriaceae	0	0	0	0	0	0	0
0.1.6.1.3.1.1	Carnobacteriaceae_unclassified	0	0	0	0	0	0	0
0.1.6.1.3.2	Enterococcaceae	0	0	0	0	0	0	0
0.1.6.1.3.2.1	Enterococcaceae_unclassified	0	0	0	0	0	0	0
0.1.6.1.3.2.2	Enterococcus	0	0	0	0	0	0	0
0.1.6.1.3.2.3	Vagococcus	0	0	0	0	0	0	0
0.1.6.1.3.3	Lactobacillaceae	0.016781	0.777989	0.637181	0.104086	0.046244	0.029332	0.037523
0.1.6.1.3.3.1	Lactobacillaceae_unclassified	0	0.000212	0	0	0	0	0
0.1.6.1.3.3.2	Lactobacillus	0.016781	0.777778	0.637181	0.104086	0.046244	0.029332	0.037523
0.1.6.1.3.4	Lactobacillales_unclassified	0.001891	0.005291	0.007496	0.000685	0.000226	0	0.00046
0.1.6.1.3.4.1	Lactobacillales_unclassified	0.001891	0.005291	0.007496	0.000685	0.000226	0	0.00046
0.1.6.1.3.5	Streptococcaceae	0.120775	0.067513	0.008567	0.004793	0.005414	0.007049	0.006446
0.1.6.1.3.5.1	Streptococcaceae_unclassified	0	0.000212	0.000214	0	0	0	0
0.1.6.1.3.5.2	Streptococcus	0.120775	0.067302	0.008353	0.004793	0.005414	0.007049	0.006446
0.1.6.2	Clostridia	0.163082	0.004656	0.002356	0.073271	0.088653	0.099591	0.097836
0.1.6.2.1	Clostridia_unclassified	0.001182	0	0	0.00137	0.000677	0.003865	0.001842
0.1.6.2.1.1	Clostridia_unclassified	0.001182	0	0	0.00137	0.000677	0.003865	0.001842
0.1.6.2.1.1.1	Clostridia_unclassified	0.001182	0	0	0.00137	0.000677	0.003865	0.001842
0.1.6.2.2	Clostridiales	0.1619	0.004656	0.002356	0.071901	0.087977	0.095725	0.095994
0.1.6.2.2.1	Clostridiaceae1	0.020799	0.000635	0.002356	0.000913	0.006316	0.002956	0.004834
0.1.6.2.2.1.1	Clostridiaceae1_unclassified	0.020799	0.000635	0.000428	0.000913	0.006316	0.002729	0.004834
0.1.6.2.2.1.2	Clostridiumsensustricto	0	0	0.001928	0	0	0.000227	0
0.1.6.2.2.2	ClostridialesIncertaeSedisXIII	0.000236	0	0	0	0.002256	0.000227	0.00023
0.1.6.2.2.2.1	Anaerovorax	0	0	0	0	0.000902	0	0
0.1.6.2.2.2.2	ClostridialesIncertaeSedisXIII_unclassified	0.000236	0	0	0	0.001353	0.000227	0.00023
0.1.6.2.2.2.3	Mogibacterium	0	0	0	0	0	0	0
0.1.6.2.2.3	Clostridiales_unclassified	0.030489	0.000635	0	0.020772	0.02143	0.028422	0.027164
0.1.6.2.2.3.1	Clostridiales_unclassified	0.030489	0.000635	0	0.020772	0.02143	0.028422	0.027164
0.1.6.2.2.4	Lachnospiraceae	0.082959	0.000423	0	0.018489	0.036995	0.034106	0.031768
0.1.6.2.2.4.1	Blautia	0.000945	0	0	0.001141	0.000677	0.000682	0.000691
0.1.6.2.2.4.2	ClostridiumXlVa	0.000473	0	0	0	0	0.000227	0.00023
0.1.6.2.2.4.3	ClostridiumXlVb	0	0	0	0	0	0	0
0.1.6.2.2.4.4	Coprococcus	0	0	0	0.000228	0.000226	0.000455	0
0.1.6.2.2.4.5	Dorea	0	0	0	0	0.000226	0.000455	0.000921
0.1.6.2.2.4.6	Fusicatenibacter	0	0	0	0	0.000226	0	0
0.1.6.2.2.4.7	Howardella	0	0	0	0	0	0	0
0.1.6.2.2.4.8	Lachnospiraceae_unclassified	0.051761	0.000423	0	0.013696	0.030453	0.026603	0.02256
0.1.6.2.2.4.9	Roseburia	0.029071	0	0	0.002283	0.004512	0.004775	0.005985
0.1.6.2.2.4.10	Ruminococcus2	0.000236	0	0	0.000457	0	0.000682	0.00023
0.1.6.2.2.4.11	Syntrophococcus	0.000473	0	0	0.000685	0.000677	0.000227	0.001151
0.1.6.2.2.5	Peptostreptococcaceae	0.002364	0.002963	0	0.000457	0.000226	0.000227	0.00023
0.1.6.2.2.5.1	ClostridiumXI	0	0	0	0	0	0	0
0.1.6.2.2.5.2	Peptostreptococcaceae_unclassified	0.001891	0.002328	0	0.000457	0	0.000227	0
0.1.6.2.2.5.3	Romboutsia	0.000473	0.000635	0	0	0.000226	0	0.00023
0.1.6.2.2.6	Ruminococcaceae	0.025053	0	0	0.031271	0.020753	0.029786	0.031768
0.1.6.2.2.6.1	Butyricicoccus	0.000236	0	0	0	0	0	0
0.1.6.2.2.6.2	ClostridiumIV	0.000236	0	0	0.000913	0.001128	0.000455	0.000921
0.1.6.2.2.6.3	Faecalibacterium	0.016781	0	0	0.013696	0.002933	0.008413	0.003453
0.1.6.2.2.6.4	Oscillibacter	0	0	0	0.002739	0.001353	0.004775	0.002993
0.1.6.2.2.6.5	Pseudoflavonifractor	0.000236	0	0	0.000228	0	0.000455	0
0.1.6.2.2.6.6	Ruminococcaceae_unclassified	0.007563	0	0	0.013696	0.015339	0.015689	0.024401
0.1.6.3	Erysipelotrichia	0.007327	0.003175	0.000214	0.004793	0.002481	0.003183	0.003453
0.1.6.3.1	Erysipelotrichales	0.007327	0.003175	0.000214	0.004793	0.002481	0.003183	0.003453
0.1.6.3.1.1	Erysipelotrichaceae	0.007327	0.003175	0.000214	0.004793	0.002481	0.003183	0.003453
0.1.6.3.1.1.1	Catenibacterium	0.000709	0	0	0.000228	0.000226	0.000227	0.00023
0.1.6.3.1.1.2	Catenisphaera	0.002364	0	0	0.002283	0.000451	0.002046	0.001611
0.1.6.3.1.1.3	ClostridiumXVIII	0.000236	0	0	0	0.000226	0	0
0.1.6.3.1.1.4	Erysipelotrichaceae_unclassified	0.000236	0	0	0.000228	0.000451	0.000455	0.00023
0.1.6.3.1.1.5	Holdemanella	0.003545	0	0	0.001598	0.000902	0.000455	0.001381
0.1.6.3.1.1.6	Turicibacter	0.000236	0.003175	0.000214	0.000457	0.000226	0	0
0.1.6.4	Firmicutes_unclassified	0.03238	0.020741	0.012637	0.014837	0.018498	0.017053	0.018646
0.1.6.4.1	Firmicutes_unclassified	0.03238	0.020741	0.012637	0.014837	0.018498	0.017053	0.018646
0.1.6.4.1.1	Firmicutes_unclassified	0.03238	0.020741	0.012637	0.014837	0.018498	0.017053	0.018646
0.1.6.4.1.1.1	Firmicutes_unclassified	0.03238	0.020741	0.012637	0.014837	0.018498	0.017053	0.018646
0.1.6.5	Negativicutes	0.05767	0.000423	0	0.065967	0.050756	0.075261	0.037293
0.1.6.5.1	Selenomonadales	0.05767	0.000423	0	0.065967	0.050756	0.075261	0.037293
0.1.6.5.1.1	Acidaminococcaceae	0.002364	0	0	0.001826	0.001128	0.003638	0.000921
0.1.6.5.1.1.1	Acidaminococcus	0.002364	0	0	0.001826	0.001128	0.003638	0.000921
0.1.6.5.1.2	Veillonellaceae	0.055306	0.000423	0	0.064141	0.049628	0.071623	0.036372
0.1.6.5.1.2.1	Allisonella	0	0	0	0	0	0.000227	0
0.1.6.5.1.2.2	Anaerovibrio	0.000236	0	0	0	0	0	0
0.1.6.5.1.2.3	Dialister	0.000236	0.000423	0	0.000228	0.000677	0	0.00046
0.1.6.5.1.2.4	Megasphaera	0.02009	0	0	0.021456	0.011053	0.022738	0.007597
0.1.6.5.1.2.5	Mitsuokella	0.004491	0	0	0.004337	0.002256	0.003638	0.001381
0.1.6.5.1.2.6	Selenomonas	0.001418	0	0	0.002511	0.000677	0.00091	0.00023
0.1.6.5.1.2.7	Veillonella	0	0	0	0	0	0	0
0.1.6.5.1.2.8	Veillonellaceae_unclassified	0.028835	0	0	0.035608	0.034965	0.044111	0.026703
0.1.7	Fusobacteria	0	0	0	0	0	0	0
0.1.7.1	Fusobacteriia	0	0	0	0	0	0	0
0.1.7.1.1	Fusobacteriales	0	0	0	0	0	0	0
0.1.7.1.1.1	Fusobacteriaceae	0	0	0	0	0	0	0
0.1.7.1.1.1.1	Fusobacteriaceae_unclassified	0	0	0	0	0	0	0
0.1.7.1.1.1.2	Fusobacterium	0	0	0	0	0	0	0
0.1.7.1.1.2	Fusobacteriales_unclassified	0	0	0	0	0	0	0
0.1.7.1.1.2.1	Fusobacteriales_unclassified	0	0	0	0	0	0	0
0.1.7.1.1.3	Leptotrichiaceae	0	0	0	0	0	0	0
0.1.7.1.1.3.1	Leptotrichia	0	0	0	0	0	0	0
0.1.8	Proteobacteria	0.073269	0.001905	0.001071	0.011185	0.018046	0.111869	0.008748
0.1.8.1	Alphaproteobacteria	0	0	0	0	0	0	0
0.1.8.1.1	Caulobacterales	0	0	0	0	0	0	0
0.1.8.1.1.1	Caulobacteraceae	0	0	0	0	0	0	0
0.1.8.1.1.1.1	Brevundimonas	0	0	0	0	0	0	0
0.1.8.1.2	Rhizobiales	0	0	0	0	0	0	0
0.1.8.1.2.1	Rhizobiales_unclassified	0	0	0	0	0	0	0
0.1.8.1.2.1.1	Rhizobiales_unclassified	0	0	0	0	0	0	0
0.1.8.1.3	Sphingomonadales	0	0	0	0	0	0	0
0.1.8.1.3.1	Sphingomonadaceae	0	0	0	0	0	0	0
0.1.8.1.3.1.1	Sphingomonas	0	0	0	0	0	0	0
0.1.8.2	Betaproteobacteria	0.006854	0	0	0.000457	0.000226	0.002274	0.00023
0.1.8.2.1	Betaproteobacteria_unclassified	0.006381	0	0	0.000457	0	0.000455	0
0.1.8.2.1.1	Betaproteobacteria_unclassified	0.006381	0	0	0.000457	0	0.000455	0
0.1.8.2.1.1.1	Betaproteobacteria_unclassified	0.006381	0	0	0.000457	0	0.000455	0
0.1.8.2.2	Burkholderiales	0.000473	0	0	0	0.000226	0.001819	0.00023
0.1.8.2.2.1	Burkholderiaceae	0	0	0	0	0	0	0
0.1.8.2.2.1.1	Burkholderiaceae_unclassified	0	0	0	0	0	0	0
0.1.8.2.2.1.2	Cupriavidus	0	0	0	0	0	0	0
0.1.8.2.2.1.3	Ralstonia	0	0	0	0	0	0	0
0.1.8.2.2.2	Burkholderiales_unclassified	0	0	0	0	0	0	0
0.1.8.2.2.2.1	Burkholderiales_unclassified	0	0	0	0	0	0	0
0.1.8.2.2.3	Oxalobacteraceae	0.000473	0	0	0	0.000226	0.001592	0.00023
0.1.8.2.2.3.1	Oxalobacteraceae_unclassified	0.000473	0	0	0	0.000226	0.001592	0.00023
0.1.8.2.2.4	Sutterellaceae	0	0	0	0	0	0.000227	0
0.1.8.2.2.4.1	Parasutterella	0	0	0	0	0	0.000227	0
0.1.8.2.3	Hydrogenophilales	0	0	0	0	0	0	0
0.1.8.2.3.1	Hydrogenophilaceae	0	0	0	0	0	0	0
0.1.8.2.3.1.1	Hydrogenophilus	0	0	0	0	0	0	0
0.1.8.2.4	Neisseriales	0	0	0	0	0	0	0
0.1.8.2.4.1	Neisseriaceae	0	0	0	0	0	0	0
0.1.8.2.4.1.1	Alysiella	0	0	0	0	0	0	0
0.1.8.2.4.1.2	Neisseria	0	0	0	0	0	0	0
0.1.8.2.4.1.3	Neisseriaceae_unclassified	0	0	0	0	0	0	0
0.1.8.3	Deltaproteobacteria	0.001182	0	0	0.000685	0	0.000455	0.00023
0.1.8.3.1	Deltaproteobacteria_unclassified	0.001182	0	0	0.000685	0	0.000455	0
0.1.8.3.1.1	Deltaproteobacteria_unclassified	0.001182	0	0	0.000685	0	0.000455	0
0.1.8.3.1.1.1	Deltaproteobacteria_unclassified	0.001182	0	0	0.000685	0	0.000455	0
0.1.8.3.2	Desulfovibrionales	0	0	0	0	0	0	0.00023
0.1.8.3.2.1	Desulfovibrionaceae	0	0	0	0	0	0	0.00023
0.1.8.3.2.1.1	Desulfovibrio	0	0	0	0	0	0	0.00023
0.1.8.4	Epsilonproteobacteria	0.000236	0	0	0.000457	0	0.000455	0.001151
0.1.8.4.1	Campylobacterales	0.000236	0	0	0.000457	0	0.000455	0.001151
0.1.8.4.1.1	Campylobacteraceae	0	0	0	0.000457	0	0.000455	0.000691
0.1.8.4.1.1.1	Campylobacter	0	0	0	0.000457	0	0.000455	0.000691
0.1.8.4.1.2	Helicobacteraceae	0.000236	0	0	0	0	0	0.00046
0.1.8.4.1.2.1	Helicobacter	0.000236	0	0	0	0	0	0.00046
0.1.8.5	Gammaproteobacteria	0.062397	0.001905	0.000857	0.009587	0.017821	0.103001	0.007136
0.1.8.5.1	Aeromonadales	0.055779	0.001693	0	0.007761	0.016467	0.09186	0.006906
0.1.8.5.1.1	Succinivibrionaceae	0.055779	0.001693	0	0.007761	0.016467	0.09186	0.006906
0.1.8.5.1.1.1	Succinivibrio	0.045616	0.001481	0	0.004565	0.01173	0.047522	0.003223
0.1.8.5.1.1.2	Succinivibrionaceae_unclassified	0.010163	0.000212	0	0.003196	0.004737	0.044338	0.003683
0.1.8.5.2	Enterobacteriales	0	0.000212	0.000214	0.000228	0	0.000227	0
0.1.8.5.2.1	Enterobacteriaceae	0	0.000212	0.000214	0.000228	0	0.000227	0
0.1.8.5.2.1.1	Enterobacteriaceae_unclassified	0	0	0.000214	0	0	0	0
0.1.8.5.2.1.2	Escherichia/Shigella	0	0	0	0	0	0	0
0.1.8.5.2.1.3	Morganella	0	0	0	0	0	0	0
0.1.8.5.2.1.4	Proteus	0	0	0	0	0	0	0
0.1.8.5.2.1.5	Salmonella	0	0.000212	0	0.000228	0	0.000227	0
0.1.8.5.2.1.6	Yersinia	0	0	0	0	0	0	0
0.1.8.5.2.1.7	Yokenella	0	0	0	0	0	0	0
0.1.8.5.3	Gammaproteobacteria_unclassified	0.006618	0	0.000214	0.001598	0.001353	0.010914	0.00023
0.1.8.5.3.1	Gammaproteobacteria_unclassified	0.006618	0	0.000214	0.001598	0.001353	0.010914	0.00023
0.1.8.5.3.1.1	Gammaproteobacteria_unclassified	0.006618	0	0.000214	0.001598	0.001353	0.010914	0.00023
0.1.8.5.4	Pasteurellales	0	0	0.000428	0	0	0	0
0.1.8.5.4.1	Pasteurellaceae	0	0	0.000428	0	0	0	0
0.1.8.5.4.1.1	Actinobacillus	0	0	0	0	0	0	0
0.1.8.5.4.1.2	Haemophilus	0	0	0	0	0	0	0
0.1.8.5.4.1.3	Mannheimia	0	0	0	0	0	0	0
0.1.8.5.4.1.4	Pasteurella	0	0	0	0	0	0	0
0.1.8.5.4.1.5	Pasteurellaceae_unclassified	0	0	0.000428	0	0	0	0
0.1.8.5.5	Pseudomonadales	0	0	0	0	0	0	0
0.1.8.5.5.1	Moraxellaceae	0	0	0	0	0	0	0
0.1.8.5.5.1.1	Moraxella	0	0	0	0	0	0	0
0.1.8.5.5.2	Pseudomonadaceae	0	0	0	0	0	0	0
0.1.8.5.5.2.1	Pseudomonadaceae_unclassified	0	0	0	0	0	0	0
0.1.8.5.5.2.2	Pseudomonas	0	0	0	0	0	0	0
0.1.8.5.5.3	Pseudomonadales_unclassified	0	0	0	0	0	0	0
0.1.8.5.5.3.1	Pseudomonadales_unclassified	0	0	0	0	0	0	0
0.1.8.5.6	Xanthomonadales	0	0	0	0	0	0	0
0.1.8.5.6.1	Xanthomonadaceae	0	0	0	0	0	0	0
0.1.8.5.6.1.1	Stenotrophomonas	0	0	0	0	0	0	0
0.1.8.5.6.1.2	Xanthomonadaceae_unclassified	0	0	0	0	0	0	0
0.1.8.6	Proteobacteria_unclassified	0.0026	0	0.000214	0	0	0.005684	0
0.1.8.6.1	Proteobacteria_unclassified	0.0026	0	0.000214	0	0	0.005684	0
0.1.8.6.1.1	Proteobacteria_unclassified	0.0026	0	0.000214	0	0	0.005684	0
0.1.8.6.1.1.1	Proteobacteria_unclassified	0.0026	0	0.000214	0	0	0.005684	0
0.1.9	Spirochaetes	0.000709	0	0	0.000913	0.002707	0.004093	0.001611
0.1.9.1	Spirochaetia	0.000709	0	0	0.000913	0.002707	0.004093	0.001611
0.1.9.1.1	Spirochaetales	0.000709	0	0	0.000913	0.002707	0.004093	0.001611
0.1.9.1.1.1	Spirochaetaceae	0.000709	0	0	0.000913	0.000677	0.003865	0.001611
0.1.9.1.1.1.1	Spirochaetaceae_unclassified	0	0	0	0	0	0.000455	0
0.1.9.1.1.1.2	Treponema	0.000709	0	0	0.000913	0.000677	0.003411	0.001611
0.1.9.1.1.2	Spirochaetales_unclassified	0	0	0	0	0.00203	0.000227	0
0.1.9.1.1.2.1	Spirochaetales_unclassified	0	0	0	0	0.00203	0.000227	0
0.1.10	Synergistetes	0	0	0	0	0	0	0
0.1.10.1	Synergistia	0	0	0	0	0	0	0
0.1.10.1.1	Synergistales	0	0	0	0	0	0	0
0.1.10.1.1.1	Synergistaceae	0	0	0	0	0	0	0
0.1.10.1.1.1.1	Cloacibacillus	0	0	0	0	0	0	0
0.1.11	Tenericutes	0	0	0	0	0	0.000455	0
0.1.11.1	Mollicutes	0	0	0	0	0	0.000455	0
0.1.11.1.1	Anaeroplasmatales	0	0	0	0	0	0.000455	0
0.1.11.1.1.1	Anaeroplasmataceae	0	0	0	0	0	0.000455	0
0.1.11.1.1.1.1	Asteroleplasma	0	0	0	0	0	0.000455	0
0.2	unknown	0	0	0	0	0	0	0
0.2.1	unknown_unclassified	0	0	0	0	0	0	0
0.2.1.1	unknown_unclassified	0	0	0	0	0	0	0
0.2.1.1.1	unknown_unclassified	0	0	0	0	0	0	0
0.2.1.1.1.1	unknown_unclassified	0	0	0	0	0	0	0
0.2.1.1.1.1.1	unknown_unclassified	0	0	0	0	0	0	0
