## Supplementary Table 2 for "Ingestible Osmotic Pill for *In-vivo* Sampling of Gut Microbiome"

### Sheet: LDA
comparison of pill against feces (adhering to pill and control fecal sample) based on Linear Discriminant Analysis.
n=11	OTU=Operational taxonomic unit defined based on a 3% sequence diversity cut-off
OTU	Class	LDA	pValue	OTU size	Taxonomy
Otu0210	enriched in feces	2.65166	0.0196202	3	Actinobacteria(100)	Actinobacteria(100)	Coriobacteriales(100)	Coriobacteriaceae(100)	Collinsella(100)
Otu0098	enriched in feces	2.85879	0.0388671	4	Bacteria_unclassified(100)	Bacteria_unclassified(100)	Bacteria_unclassified(100)	Bacteria_unclassified(100)	Bacteria_unclassified(100)
Otu0335	enriched in feces	2.34823	0.0431144	4	Bacteria_unclassified(75)	Bacteria_unclassified(75)	Bacteria_unclassified(75)	Bacteria_unclassified(75)	Bacteria_unclassified(75)
Otu0068	enriched in feces	3.14513	0.0388671	20	Bacteroidetes(100)	Bacteroidia(55)	Bacteroidales(55)	Bacteroidales_unclassified(55)	Bacteroidales_unclassified(55)
Otu0070	enriched in feces	2.88348	0.0388671	15	Bacteroidetes(100)	Bacteroidia(100)	Bacteroidales(100)	Prevotellaceae(87)	Prevotellaceae_unclassified(87)
Otu0082	enriched in feces	3.00903	0.0388671	10	Bacteroidetes(100)	Bacteroidetes_unclassified(100)	Bacteroidetes_unclassified(100)	Bacteroidetes_unclassified(100)	Bacteroidetes_unclassified(100)
Otu0585	enriched in feces	2.25222	0.0431144	1	Bacteroidetes(100)	Bacteroidia(100)	Bacteroidales(100)	Bacteroidaceae(100)	Bacteroides(100)
Otu0337	enriched in feces	2.32467	0.0431144	7	Firmicutes(100)	Clostridia(100)	Clostridiales(100)	Clostridiales_unclassified(72)	Clostridiales_unclassified(72)
Otu0346	enriched in feces	2.31104	0.0431144	5	Firmicutes(80)	Firmicutes_unclassified(80)	Firmicutes_unclassified(80)	Firmicutes_unclassified(80)	Firmicutes_unclassified(80)
Otu0234	enriched in feces	2.56128	0.0431144	5	Spirochaetes(80)	Spirochaetia(80)	Spirochaetales(80)	Spirochaetales_unclassified(80)	Spirochaetales_unclassified(80)
Otu0271	enriched in pill	2.33177	0.0388671	18	Bacteroidetes(100)	Bacteroidia(95)	Bacteroidales(95)	Bacteroidales_unclassified(78)	Bacteroidales_unclassified(78)
Otu0310	enriched in pill	2.53942	0.0152192	5	Bacteroidetes(100)	Bacteroidia(100)	Bacteroidales(100)	Prevotellaceae(100)	Prevotellaceae_unclassified(100)
Otu0801	enriched in pill	2.24856	0.0338949	1	Bacteroidetes(100)	Bacteroidia(100)	Bacteroidales(100)	Prevotellaceae(100)	Prevotella(100)
Otu0821	enriched in pill	2.35199	0.00576116	3	Bacteroidetes(100)	Bacteroidia(100)	Bacteroidales(100)	Prevotellaceae(100)	Prevotellaceae_unclassified(67)
Otu0852	enriched in pill	2.12631	0.0338949	3	Bacteroidetes(100)	Bacteroidia(100)	Bacteroidales(100)	Prevotellaceae(100)	Prevotellaceae_unclassified(67)
Otu0868	enriched in pill	2.15971	0.0338949	1	Bacteroidetes(100)	Bacteroidia(100)	Bacteroidales(100)	Prevotellaceae(100)	Prevotella(100)
Otu0799	enriched in pill	2.22217	0.0338949	3	Cyanobacteria/Chloroplast(100)	Chloroplast(100)	Chloroplast(100)	Streptophyta(100)	Streptophyta_unclassified(100)
Otu0242	enriched in pill	2.73555	0.0380559	7	Firmicutes(100)	Clostridia(100)	Clostridiales(100)	Clostridiales_unclassified(100)	Clostridiales_unclassified(100)
Otu0365	enriched in pill	2.26944	0.0380559	4	Firmicutes(100)	Clostridia(100)	Clostridiales(100)	Clostridiales_unclassified(100)	Clostridiales_unclassified(100)
Otu0404	enriched in pill	2.04026	0.0388671	7	Firmicutes(100)	Clostridia(100)	Clostridiales(100)	Clostridiales_unclassified(58)	Clostridiales_unclassified(58)
Otu0459	enriched in pill	2.42882	0.0338949	5	Firmicutes(100)	Clostridia(100)	Clostridiales(100)	Ruminococcaceae(80)	Ruminococcaceae_unclassified(80)
Otu0538	enriched in pill	2.38948	0.0236516	6	Firmicutes(100)	Clostridia(100)	Clostridiales(100)	Lachnospiraceae(100)	Roseburia(100)
Otu0588	enriched in pill	2.4878	0.00576116	3	Firmicutes(100)	Clostridia(100)	Clostridiales(100)	Clostridiales_unclassified(100)	Clostridiales_unclassified(100)
Otu0672	enriched in pill	2.12785	0.0338949	3	Firmicutes(100)	Clostridia(100)	Clostridiales(100)	Lachnospiraceae(100)	Blautia(100)
Otu0711	enriched in pill	2.23558	0.0338949	1	Firmicutes(100)	Erysipelotrichia(100)	Erysipelotrichales(100)	Erysipelotrichaceae(100)	Erysipelotrichaceae_unclassified(100)
Otu0724	enriched in pill	2.1403	0.0338949	3	Firmicutes(100)	Clostridia(100)	Clostridiales(100)	Lachnospiraceae(100)	Lachnospiraceae_unclassified(100)
Otu0728	enriched in pill	2.21473	0.0477149	3	Firmicutes(100)	Clostridia(100)	Clostridiales(100)	Ruminococcaceae(100)	Oscillibacter(100)
Otu0753	enriched in pill	2.17285	0.0338949	3	Firmicutes(100)	Firmicutes_unclassified(100)	Firmicutes_unclassified(100)	Firmicutes_unclassified(100)	Firmicutes_unclassified(100)
Otu0767	enriched in pill	2.13824	0.0338949	3	Firmicutes(100)	Clostridia(100)	Clostridiales(100)	Lachnospiraceae(100)	Anaerostipes(100)
Otu0811	enriched in pill	2.15779	0.0338949	2	Firmicutes(100)	Negativicutes(100)	Selenomonadales(100)	Veillonellaceae(100)	Veillonellaceae_unclassified(100)
Otu0814	enriched in pill	2.14212	0.0338949	3	Firmicutes(100)	Clostridia(100)	Clostridiales(100)	Ruminococcaceae(100)	Ruminococcaceae_unclassified(100)
Otu0826	enriched in pill	2.1409	0.0338949	1	Firmicutes(100)	Clostridia(100)	Clostridiales(100)	Clostridiales_unclassified(100)	Clostridiales_unclassified(100)
Otu0882	enriched in pill	2.12356	0.0338949	2	Firmicutes(100)	Clostridia(100)	Clostridiales(100)	Lachnospiraceae(100)	Lachnospiraceae_unclassified(100)
Otu0921	enriched in pill	2.22215	0.0338949	1	Firmicutes(100)	Clostridia(100)	Clostridiales(100)	Ruminococcaceae(100)	Ruminococcaceae_unclassified(100)
Otu0936	enriched in pill	2.14665	0.0338949	1	Firmicutes(100)	Clostridia(100)	Clostridiales(100)	Lachnospiraceae(100)	Lachnospiraceae_unclassified(100)
Otu0986	enriched in pill	2.12464	0.0338949	2	Firmicutes(100)	Clostridia(100)	Clostridiales(100)	Ruminococcaceae(100)	Ruminococcaceae_unclassified(100)
Otu0993	enriched in pill	2.12755	0.0338949	1	Firmicutes(100)	Clostridia(100)	Clostridiales(100)	Lachnospiraceae(100)	Lachnospiraceae_unclassified(100)
Otu1012	enriched in pill	2.13949	0.0338949	2	Firmicutes(100)	Bacilli(100)	Lactobacillales(100)	Lactobacillaceae(100)	Lactobacillus(100)
Otu1204	enriched in pill	2.1413	0.0338949	2	Firmicutes(100)	Clostridia(100)	Clostridiales(100)	Clostridiales_unclassified(100)	Clostridiales_unclassified(100)
Otu1206	enriched in pill	2.12545	0.0338949	2	Firmicutes(100)	Clostridia(100)	Clostridiales(100)	Ruminococcaceae(100)	Faecalibacterium(100)
Otu1218	enriched in pill	2.1364	0.0338949	2	Firmicutes(100)	Clostridia(100)	Clostridiales(100)	Lachnospiraceae(100)	Lachnospiraceae_unclassified(100)
Otu0283	enriched in pill	2.49747	0.0356495	7	Firmicutes(86)	Clostridia(86)	Clostridia_unclassified(86)	Clostridia_unclassified(86)	Clostridia_unclassified(86)
