## Supplementary Table 3 for "Ingestible Osmotic Pill for *In-vivo* Sampling of Gut Microbiome"

### Sheet: taxonomy
				FECES	FECES	ADHERING FECES	ADHERING FECES	PILL	FECES	ADHERING FECES	PILL	FECES	ADHERING FECES	PILL
taxlevel	rankID	taxon	total	R10083_A_CGTACG	R10083_A_GTGTTG	R10083_B_GAGACG	R10083_B_GAGTGG	R10083_C_TCCAGA	R12089_A_TCGTTC	R12089_B_TTTGCT	R12089_C_ACTGAT	R14059_A_TGTGCT	R14059_B_ATTCCT	R14059_C_CATTGC
2	0.1.1	Actinobacteria	0.016835	0.008369	0.011054	0.009127	0.011184	0.005128	0.006832	0.006983	0.002684	0.002118	0.00258	0.001848
3	0.1.1.1	Actinobacteria	0.016815	0.008369	0.011054	0.008842	0.011184	0.005128	0.006832	0.006983	0.002684	0.002118	0.00258	0.001848
4	0.1.1.1.1	Actinomycetales	0.0109	0	0	0	0	0	0.000236	0	0	0	0.000369	0
5	0.1.1.1.1.1	Actinomycetaceae	0.003019	0	0	0	0	0	0.000236	0	0	0	0	0
6	0.1.1.1.1.1.1	Actinomyces	0.002998	0	0	0	0	0	0.000236	0	0	0	0	0
6	0.1.1.1.1.1.2	Actinomycetaceae_unclassified	2e-05	0	0	0	0	0	0	0	0	0	0	0
5	0.1.1.1.1.2	Actinomycetales_unclassified	0.000223	0	0	0	0	0	0	0	0	0	0.000369	0
6	0.1.1.1.1.2.1	Actinomycetales_unclassified	0.000223	0	0	0	0	0	0	0	0	0	0.000369	0
5	0.1.1.1.1.3	Corynebacteriaceae	0.003363	0	0	0	0	0	0	0	0	0	0	0
6	0.1.1.1.1.3.1	Corynebacteriaceae_unclassified	2e-05	0	0	0	0	0	0	0	0	0	0	0
6	0.1.1.1.1.3.2	Corynebacterium	0.003343	0	0	0	0	0	0	0	0	0	0	0
5	0.1.1.1.1.4	Microbacteriaceae	2e-05	0	0	0	0	0	0	0	0	0	0	0
6	0.1.1.1.1.4.1	Gulosibacter	2e-05	0	0	0	0	0	0	0	0	0	0	0
5	0.1.1.1.1.5	Micrococcaceae	2e-05	0	0	0	0	0	0	0	0	0	0	0
6	0.1.1.1.1.5.1	Rothia	2e-05	0	0	0	0	0	0	0	0	0	0	0
5	0.1.1.1.1.6	Propionibacteriaceae	0.004254	0	0	0	0	0	0	0	0	0	0	0
6	0.1.1.1.1.6.1	Propionibacteriaceae_unclassified	2e-05	0	0	0	0	0	0	0	0	0	0	0
6	0.1.1.1.1.6.2	Propionibacterium	0.004234	0	0	0	0	0	0	0	0	0	0	0
4	0.1.1.1.2	Coriobacteriales	0.005916	0.008369	0.011054	0.008842	0.011184	0.005128	0.006596	0.006983	0.002684	0.002118	0.002212	0.001848
5	0.1.1.1.2.1	Coriobacteriaceae	0.005916	0.008369	0.011054	0.008842	0.011184	0.005128	0.006596	0.006983	0.002684	0.002118	0.002212	0.001848
6	0.1.1.1.2.1.1	Collinsella	0.003201	0.004618	0.008503	0.00656	0.007743	0.003333	0.004947	0.004816	0.000976	0.001059	0.000369	0
6	0.1.1.1.2.1.2	Coriobacteriaceae_unclassified	0.002087	0.002886	0.001701	0.001141	0.002007	0.001538	0.000707	0.000482	0.000732	0.001059	0.001843	0.001848
6	0.1.1.1.2.1.3	Eggerthella	0.000263	0.000577	0.000283	0	0	0	0.000471	0.001445	0.000488	0	0	0
6	0.1.1.1.2.1.4	Olsenella	0.000162	0	0.000283	0.00057	0.000574	0	0.000471	0.000241	0	0	0	0
6	0.1.1.1.2.1.5	Slackia	0.000203	0.000289	0.000283	0.00057	0.00086	0.000256	0	0	0.000488	0	0	0
3	0.1.1.2	Actinobacteria_unclassified	2e-05	0	0	0.000285	0	0	0	0	0	0	0	0
4	0.1.1.2.1	Actinobacteria_unclassified	2e-05	0	0	0.000285	0	0	0	0	0	0	0	0
5	0.1.1.2.1.1	Actinobacteria_unclassified	2e-05	0	0	0.000285	0	0	0	0	0	0	0	0
6	0.1.1.2.1.1.1	Actinobacteria_unclassified	2e-05	0	0	0.000285	0	0	0	0	0	0	0	0
2	0.1.2	Bacteria_unclassified	0.122285	0.081385	0.075964	0.070165	0.063091	0.061282	0.145112	0.172165	0.156624	0.146841	0.141541	0.11456
3	0.1.2.1	Bacteria_unclassified	0.122285	0.081385	0.075964	0.070165	0.063091	0.061282	0.145112	0.172165	0.156624	0.146841	0.141541	0.11456
4	0.1.2.1.1	Bacteria_unclassified	0.122285	0.081385	0.075964	0.070165	0.063091	0.061282	0.145112	0.172165	0.156624	0.146841	0.141541	0.11456
5	0.1.2.1.1.1	Bacteria_unclassified	0.122285	0.081385	0.075964	0.070165	0.063091	0.061282	0.145112	0.172165	0.156624	0.146841	0.141541	0.11456
6	0.1.2.1.1.1.1	Bacteria_unclassified	0.122285	0.081385	0.075964	0.070165	0.063091	0.061282	0.145112	0.172165	0.156624	0.146841	0.141541	0.11456
2	0.1.3	Bacteroidetes	0.419307	0.48658	0.504819	0.504849	0.482937	0.528974	0.332627	0.338069	0.364723	0.499471	0.495393	0.396526
3	0.1.3.1	Bacteroidetes_unclassified	0.078586	0.040693	0.038549	0.039932	0.042157	0.022821	0.131449	0.127859	0.089778	0.106248	0.103207	0.04878
4	0.1.3.1.1	Bacteroidetes_unclassified	0.078586	0.040693	0.038549	0.039932	0.042157	0.022821	0.131449	0.127859	0.089778	0.106248	0.103207	0.04878
5	0.1.3.1.1.1	Bacteroidetes_unclassified	0.078586	0.040693	0.038549	0.039932	0.042157	0.022821	0.131449	0.127859	0.089778	0.106248	0.103207	0.04878
6	0.1.3.1.1.1.1	Bacteroidetes_unclassified	0.078586	0.040693	0.038549	0.039932	0.042157	0.022821	0.131449	0.127859	0.089778	0.106248	0.103207	0.04878
3	0.1.3.2	Bacteroidia	0.340721	0.445887	0.46627	0.464917	0.44078	0.506154	0.201178	0.210209	0.274945	0.393223	0.392186	0.347746
4	0.1.3.2.1	Bacteroidales	0.340721	0.445887	0.46627	0.464917	0.44078	0.506154	0.201178	0.210209	0.274945	0.393223	0.392186	0.347746
5	0.1.3.2.1.1	Bacteroidaceae	0.00622	0.001732	0.001134	0.001426	0.00086	0.002821	0.003769	0.004334	0.00244	0.000706	0.000737	0
6	0.1.3.2.1.1.1	Bacteroides	0.00622	0.001732	0.001134	0.001426	0.00086	0.002821	0.003769	0.004334	0.00244	0.000706	0.000737	0
5	0.1.3.2.1.2	Bacteroidales_unclassified	0.061041	0.070418	0.060658	0.054193	0.057069	0.044615	0.056066	0.062124	0.085631	0.098482	0.092149	0.07391
6	0.1.3.2.1.2.1	Bacteroidales_unclassified	0.061041	0.070418	0.060658	0.054193	0.057069	0.044615	0.056066	0.062124	0.085631	0.098482	0.092149	0.07391
5	0.1.3.2.1.3	Porphyromonadaceae	0.021252	0.017605	0.019274	0.02567	0.01692	0.012821	0.015312	0.014447	0.015614	0.01659	0.018061	0.014043
6	0.1.3.2.1.3.1	Butyricimonas	0.000142	0	0.000567	0	0	0	0.000236	0	0	0	0	0
6	0.1.3.2.1.3.2	Parabacteroides	0.006118	0.000289	0	0.002567	0.000574	0.000256	0.001178	0.001686	0.000488	0.006707	0.004792	0.004804
6	0.1.3.2.1.3.3	Porphyromonadaceae_unclassified	0.014992	0.017316	0.018707	0.023103	0.016346	0.012564	0.013899	0.012762	0.015126	0.009884	0.013269	0.009239
5	0.1.3.2.1.4	Prevotellaceae	0.231665	0.355267	0.384921	0.382487	0.363923	0.445385	0.119906	0.123766	0.164674	0.234381	0.245116	0.248707
6	0.1.3.2.1.4.1	Alloprevotella	0.00237	0.003752	0.006236	0.003137	0.003728	0.003846	0.000236	0.001204	0.00122	0.002824	0.001843	0.001848
6	0.1.3.2.1.4.2	Paraprevotella	0.000912	0.001732	0.001134	0.001711	0.001147	0.001282	0.000942	0.000241	0.000732	0.001059	0.000369	0.001848
6	0.1.3.2.1.4.3	Prevotella	0.162946	0.225685	0.256519	0.255847	0.250932	0.336923	0.096584	0.081869	0.111491	0.166961	0.17324	0.178862
6	0.1.3.2.1.4.4	Prevotellaceae_unclassified	0.065438	0.124098	0.121032	0.121791	0.108116	0.103333	0.022144	0.040453	0.051232	0.063537	0.069665	0.066149
5	0.1.3.2.1.5	Rikenellaceae	0.020543	0.000866	0.000283	0.001141	0.002007	0.000513	0.006125	0.005538	0.006587	0.043064	0.036122	0.011086
6	0.1.3.2.1.5.1	Alistipes	4.1e-05	0	0	0	0	0	0	0.000241	0	0	0	0
6	0.1.3.2.1.5.2	Anaerocella	0.020118	0.000866	0.000283	0.000856	0.002007	0.000513	0.006125	0.005297	0.006099	0.042711	0.035754	0.011086
6	0.1.3.2.1.5.3	Rikenellaceae_unclassified	0.000385	0	0	0.000285	0	0	0	0	0.000488	0.000353	0.000369	0
2	0.1.4	Cyanobacteria/Chloroplast	6.1e-05	0	0	0	0	0.000513	0	0	0	0	0	0.00037
3	0.1.4.1	Chloroplast	6.1e-05	0	0	0	0	0.000513	0	0	0	0	0	0.00037
4	0.1.4.1.1	Chloroplast	6.1e-05	0	0	0	0	0.000513	0	0	0	0	0	0.00037
5	0.1.4.1.1.1	Streptophyta	6.1e-05	0	0	0	0	0.000513	0	0	0	0	0	0.00037
6	0.1.4.1.1.1.1	Streptophyta_unclassified	6.1e-05	0	0	0	0	0.000513	0	0	0	0	0	0.00037
2	0.1.5	Fibrobacteres	0.00075	0.000289	0.00085	0.000856	0.002007	0	0.000942	0.000963	0	0.000353	0.000369	0
3	0.1.5.1	Fibrobacteria	0.00075	0.000289	0.00085	0.000856	0.002007	0	0.000942	0.000963	0	0.000353	0.000369	0
4	0.1.5.1.1	Fibrobacterales	0.00075	0.000289	0.00085	0.000856	0.002007	0	0.000942	0.000963	0	0.000353	0.000369	0
5	0.1.5.1.1.1	Fibrobacteraceae	0.00075	0.000289	0.00085	0.000856	0.002007	0	0.000942	0.000963	0	0.000353	0.000369	0
6	0.1.5.1.1.1.1	Fibrobacter	0.00075	0.000289	0.00085	0.000856	0.002007	0	0.000942	0.000963	0	0.000353	0.000369	0
2	0.1.6	Firmicutes	0.407131	0.419336	0.402211	0.408157	0.433037	0.398974	0.44735	0.421141	0.458648	0.348394	0.357538	0.483001
3	0.1.6.1	Bacilli	0.086588	0.117749	0.106009	0.105248	0.12819	0.087179	0.050648	0.057308	0.053916	0.061419	0.078142	0.145972
4	0.1.6.1.1	Bacillales	0.000486	0	0.000283	0	0	0	0	0	0	0.000353	0.000369	0
5	0.1.6.1.1.1	Bacillaceae1	2e-05	0	0	0	0	0	0	0	0	0.000353	0	0
6	0.1.6.1.1.1.1	Bacillus	2e-05	0	0	0	0	0	0	0	0	0.000353	0	0
5	0.1.6.1.1.2	BacillalesIncertaeSedisXI	2e-05	0	0	0	0	0	0	0	0	0	0.000369	0
6	0.1.6.1.1.2.1	Gemella	2e-05	0	0	0	0	0	0	0	0	0	0.000369	0
5	0.1.6.1.1.3	Planococcaceae	0.000425	0	0	0	0	0	0	0	0	0	0	0
6	0.1.6.1.1.3.1	Kurthia	0.000385	0	0	0	0	0	0	0	0	0	0	0
6	0.1.6.1.1.3.2	Planococcaceae_unclassified	2e-05	0	0	0	0	0	0	0	0	0	0	0
6	0.1.6.1.1.3.3	Rummeliibacillus	2e-05	0	0	0	0	0	0	0	0	0	0	0
5	0.1.6.1.1.4	Staphylococcaceae	2e-05	0	0.000283	0	0	0	0	0	0	0	0	0
6	0.1.6.1.1.4.1	Staphylococcus	2e-05	0	0.000283	0	0	0	0	0	0	0	0	0
4	0.1.6.1.2	Bacilli_unclassified	0.000304	0.000289	0.000567	0	0.000287	0.000513	0	0	0	0	0.000737	0.001109
5	0.1.6.1.2.1	Bacilli_unclassified	0.000304	0.000289	0.000567	0	0.000287	0.000513	0	0	0	0	0.000737	0.001109
6	0.1.6.1.2.1.1	Bacilli_unclassified	0.000304	0.000289	0.000567	0	0.000287	0.000513	0	0	0	0	0.000737	0.001109
4	0.1.6.1.3	Lactobacillales	0.085798	0.11746	0.105159	0.105248	0.127904	0.086667	0.050648	0.057308	0.053916	0.061066	0.077036	0.144863
5	0.1.6.1.3.1	Aerococcaceae	0.000365	0	0	0	0	0	0	0	0	0	0	0
6	0.1.6.1.3.1.1	Facklamia	0.000365	0	0	0	0	0	0	0	0	0	0	0
5	0.1.6.1.3.2	Carnobacteriaceae	6.1e-05	0	0	0	0	0	0	0	0	0	0	0
6	0.1.6.1.3.2.1	Carnobacteriaceae_unclassified	6.1e-05	0	0	0	0	0	0	0	0	0	0	0
5	0.1.6.1.3.3	Enterococcaceae	0.002431	0	0	0	0	0	0.000236	0	0	0	0	0.00037
6	0.1.6.1.3.3.1	Enterococcaceae_unclassified	6.1e-05	0	0	0	0	0	0.000236	0	0	0	0	0
6	0.1.6.1.3.3.2	Enterococcus	0.00237	0	0	0	0	0	0	0	0	0	0	0.00037
5	0.1.6.1.3.4	Lactobacillaceae	0.079943	0.112843	0.101474	0.100685	0.120447	0.078974	0.04947	0.056826	0.052696	0.058242	0.074825	0.141168
6	0.1.6.1.3.4.1	Lactobacillus	0.079943	0.112843	0.101474	0.100685	0.120447	0.078974	0.04947	0.056826	0.052696	0.058242	0.074825	0.141168
5	0.1.6.1.3.5	Lactobacillales_unclassified	0.001438	0.002309	0.00085	0.001426	0.002294	0.001282	0.000942	0.000482	0.00122	0.002118	0.001843	0.002587
6	0.1.6.1.3.5.1	Lactobacillales_unclassified	0.001438	0.002309	0.00085	0.001426	0.002294	0.001282	0.000942	0.000482	0.00122	0.002118	0.001843	0.002587
5	0.1.6.1.3.6	Leuconostocaceae	0.001378	0.00202	0.002834	0.002852	0.004588	0.006154	0	0	0	0	0.000369	0
6	0.1.6.1.3.6.1	Weissella	0.001378	0.00202	0.002834	0.002852	0.004588	0.006154	0	0	0	0	0.000369	0
5	0.1.6.1.3.7	Streptococcaceae	0.000182	0.000289	0	0.000285	0.000574	0.000256	0	0	0	0.000706	0	0.000739
6	0.1.6.1.3.7.1	Streptococcaceae_unclassified	2e-05	0	0	0	0	0.000256	0	0	0	0	0	0
6	0.1.6.1.3.7.2	Streptococcus	0.000162	0.000289	0	0.000285	0.000574	0	0	0	0	0.000706	0	0.000739
3	0.1.6.2	Clostridia	0.27814	0.265224	0.256519	0.261266	0.263264	0.265128	0.353828	0.32314	0.353013	0.250618	0.245116	0.274205
4	0.1.6.2.1	Clostridia_unclassified	0.004639	0.003752	0.001134	0.002852	0.001434	0.001026	0.007303	0.007705	0.008295	0.006354	0.002949	0.005174
5	0.1.6.2.1.1	Clostridia_unclassified	0.004639	0.003752	0.001134	0.002852	0.001434	0.001026	0.007303	0.007705	0.008295	0.006354	0.002949	0.005174
6	0.1.6.2.1.1.1	Clostridia_unclassified	0.004639	0.003752	0.001134	0.002852	0.001434	0.001026	0.007303	0.007705	0.008295	0.006354	0.002949	0.005174
4	0.1.6.2.2	Clostridiales	0.273501	0.261472	0.255385	0.258414	0.26183	0.264103	0.346525	0.315435	0.344718	0.244264	0.242167	0.269032
5	0.1.6.2.2.1	Clostridiaceae1	0.012844	0.019913	0.023243	0.024815	0.020935	0.023077	0.004476	0.005297	0.00244	0.00353	0.002212	0.004804
6	0.1.6.2.2.1.1	Clostridiaceae1_unclassified	0.000527	0.000289	0.001134	0.000285	0.00086	0.000513	0	0	0.000244	0.000706	0.000369	0.00037
6	0.1.6.2.2.1.2	Clostridiumsensustricto	0.012318	0.019625	0.022109	0.024529	0.020075	0.022564	0.004476	0.005297	0.002196	0.002824	0.001843	0.004435
5	0.1.6.2.2.2	ClostridialesIncertaeSedisXIII	0.002006	0.000866	0.000567	0.001997	0.001721	0.001282	0.003062	0.003612	0.003172	0.003177	0.00258	0.001109
6	0.1.6.2.2.2.1	Anaerovorax	0.000547	0.000289	0.000283	0.000285	0	0.000769	0.001178	0.000722	0.000488	0.001059	0.000369	0.00037
6	0.1.6.2.2.2.2	ClostridialesIncertaeSedisXIII_unclassified	0.001357	0.000577	0.000283	0.001711	0.001721	0.000513	0.001885	0.002167	0.00244	0.001765	0.002212	0.000739
6	0.1.6.2.2.2.3	Mogibacterium	0.000101	0	0	0	0	0	0	0.000722	0.000244	0.000353	0	0
5	0.1.6.2.2.3	Clostridiales_unclassified	0.08981	0.097547	0.100057	0.090987	0.097792	0.064872	0.085512	0.084517	0.108563	0.09107	0.087357	0.084627
6	0.1.6.2.2.3.1	Clostridiales_unclassified	0.08981	0.097547	0.100057	0.090987	0.097792	0.064872	0.085512	0.084517	0.108563	0.09107	0.087357	0.084627
5	0.1.6.2.2.4	Lachnospiraceae	0.066734	0.077345	0.06661	0.067884	0.064525	0.074872	0.073263	0.068144	0.055135	0.044123	0.047917	0.069106
6	0.1.6.2.2.4.1	Anaerostipes	0.000365	0.000577	0	0.000285	0	0.000513	0	0	0.000488	0	0.000369	0.000739
6	0.1.6.2.2.4.2	Blautia	0.002917	0.006638	0.006803	0.003708	0.005736	0.00359	0.000942	0.001445	0.000244	0.002118	0.003317	0.004435
6	0.1.6.2.2.4.3	Butyrivibrio	4.1e-05	0	0	0.00057	0	0	0	0	0	0	0	0
6	0.1.6.2.2.4.4	Cellulosilyticum	0.000162	0	0	0	0	0	0	0	0	0	0	0
6	0.1.6.2.2.4.5	ClostridiumXlVa	0.000729	0.001732	0.00085	0.001711	0.001434	0.001282	0	0	0.000488	0.000353	0.001106	0.001848
6	0.1.6.2.2.4.6	ClostridiumXlVb	0.000122	0	0	0	0.000287	0.000256	0.000236	0	0	0	0	0
6	0.1.6.2.2.4.7	Coprococcus	0.004214	0.009524	0.005952	0.009412	0.005736	0.018974	0.001178	0.000963	0.001952	0.000353	0.001106	0.001109
6	0.1.6.2.2.4.8	Dorea	0.001175	0.003752	0.001984	0.002282	0.002868	0.002051	0.000707	0.000241	0.000488	0	0	0.000739
6	0.1.6.2.2.4.9	Eisenbergiella	8.1e-05	0	0	0	0	0	0.000471	0.000482	0	0	0	0
6	0.1.6.2.2.4.10	Fusicatenibacter	0.000122	0	0	0	0.000574	0.000256	0	0	0	0	0.000737	0.00037
6	0.1.6.2.2.4.11	Lachnobacterium	4.1e-05	0	0	0	0.000287	0	0	0	0	0	0	0.00037
6	0.1.6.2.2.4.12	Lachnospiraceae_unclassified	0.045887	0.03925	0.036848	0.035368	0.034414	0.038974	0.062662	0.054659	0.044157	0.032121	0.034279	0.047672
6	0.1.6.2.2.4.13	Roseburia	0.009988	0.014141	0.013039	0.012835	0.011184	0.007692	0.006596	0.010113	0.007075	0.007766	0.006266	0.010717
6	0.1.6.2.2.4.14	Ruminococcus2	0.000891	0.001732	0.001134	0.001711	0.002007	0.001282	0.000471	0.000241	0.000244	0.001412	0.000737	0.001109
5	0.1.6.2.2.5	Peptostreptococcaceae	0.004457	0.009524	0.007937	0.007701	0.008603	0.005897	0.000707	0.002167	0.000244	0.001412	0.002212	0.00037
6	0.1.6.2.2.5.1	ClostridiumXI	0.000588	0	0	0	0	0	0	0	0	0	0	0
6	0.1.6.2.2.5.2	Intestinibacter	0.002006	0.006061	0.005952	0.004849	0.004302	0.003077	0.000471	0	0.000244	0	0.000369	0
6	0.1.6.2.2.5.3	Peptostreptococcaceae_unclassified	0.001519	0.001443	0.001984	0.000856	0.004015	0.002821	0.000236	0.002167	0	0.001059	0.001843	0.00037
6	0.1.6.2.2.5.4	Romboutsia	0.000344	0.00202	0	0.001997	0.000287	0	0	0	0	0.000353	0	0
5	0.1.6.2.2.6	Ruminococcaceae	0.09765	0.056277	0.056973	0.065031	0.068254	0.094103	0.179505	0.151698	0.175165	0.100953	0.099889	0.109017
6	0.1.6.2.2.6.1	Anaerofilum	2e-05	0	0	0	0	0	0	0	0.000244	0	0	0
6	0.1.6.2.2.6.2	Butyricicoccus	0.000344	0.000577	0.000283	0.000285	0.000287	0.001026	0	0	0.000244	0	0.000369	0.002217
6	0.1.6.2.2.6.3	ClostridiumIV	0.000425	0.001732	0.001134	0.00057	0.00086	0.001282	0	0	0	0	0.000369	0
6	0.1.6.2.2.6.4	Faecalibacterium	0.009299	0.010678	0.010488	0.011979	0.012905	0.042821	0.000942	0.001686	0.000732	0.00353	0.008109	0.022912
6	0.1.6.2.2.6.5	Intestinimonas	8.1e-05	0	0	0	0	0.000256	0	0.000241	0.000244	0	0.000369	0
6	0.1.6.2.2.6.6	Oscillibacter	0.014303	0.011255	0.009921	0.015973	0.014339	0.009231	0.027797	0.023597	0.023664	0.016237	0.011795	0.007021
6	0.1.6.2.2.6.7	Pseudoflavonifractor	2e-05	0	0	0	0	0	0.000236	0	0	0	0	0
6	0.1.6.2.2.6.8	Ruminococcaceae_unclassified	0.073156	0.032035	0.035147	0.036224	0.039862	0.039487	0.15053	0.126174	0.150037	0.081186	0.078879	0.076866
3	0.1.6.3	Erysipelotrichia	0.011447	0.017605	0.017574	0.021107	0.021222	0.021282	0.009187	0.011558	0.005611	0.003883	0.003686	0.009239
4	0.1.6.3.1	Erysipelotrichales	0.011447	0.017605	0.017574	0.021107	0.021222	0.021282	0.009187	0.011558	0.005611	0.003883	0.003686	0.009239
5	0.1.6.3.1.1	Erysipelotrichaceae	0.011447	0.017605	0.017574	0.021107	0.021222	0.021282	0.009187	0.011558	0.005611	0.003883	0.003686	0.009239
6	0.1.6.3.1.1.1	Catenibacterium	0.005409	0.007792	0.006519	0.009412	0.008317	0.00641	0.007303	0.009632	0.003659	0.000353	0.000369	0.001478
6	0.1.6.3.1.1.2	ClostridiumXVIII	0.000446	0.000577	0.001134	0.000856	0.001147	0.001795	0	0	0	0	0	0.00037
6	0.1.6.3.1.1.3	Erysipelotrichaceae_unclassified	0.002127	0.002309	0.004535	0.002567	0.005162	0.005128	0.001178	0.000722	0.00122	0.001059	0.001474	0.004065
6	0.1.6.3.1.1.4	Holdemanella	0.003444	0.006926	0.005385	0.008272	0.006596	0.007949	0.000707	0.001204	0.000732	0.002471	0.001843	0.003326
6	0.1.6.3.1.1.5	Solobacterium	2e-05	0	0	0	0	0	0	0	0	0	0	0
3	0.1.6.4	Firmicutes_unclassified	0.025203	0.017316	0.021259	0.01854	0.019501	0.020513	0.029918	0.026005	0.031471	0.024709	0.019536	0.023282
4	0.1.6.4.1	Firmicutes_unclassified	0.025203	0.017316	0.021259	0.01854	0.019501	0.020513	0.029918	0.026005	0.031471	0.024709	0.019536	0.023282
5	0.1.6.4.1.1	Firmicutes_unclassified	0.025203	0.017316	0.021259	0.01854	0.019501	0.020513	0.029918	0.026005	0.031471	0.024709	0.019536	0.023282
6	0.1.6.4.1.1.1	Firmicutes_unclassified	0.025203	0.017316	0.021259	0.01854	0.019501	0.020513	0.029918	0.026005	0.031471	0.024709	0.019536	0.023282
3	0.1.6.5	Negativicutes	0.005754	0.001443	0.00085	0.001997	0.00086	0.004872	0.003769	0.00313	0.014638	0.007766	0.011058	0.030303
4	0.1.6.5.1	Selenomonadales	0.005754	0.001443	0.00085	0.001997	0.00086	0.004872	0.003769	0.00313	0.014638	0.007766	0.011058	0.030303
5	0.1.6.5.1.1	Acidaminococcaceae	0.000547	0	0.000567	0.001426	0	0.002051	0.000236	0.000241	0.000244	0	0.000737	0.00037
6	0.1.6.5.1.1.1	Acidaminococcaceae_unclassified	0.000142	0	0	0.00057	0	0.000256	0	0.000241	0	0	0.000369	0
6	0.1.6.5.1.1.2	Phascolarctobacterium	0.000405	0	0.000567	0.000856	0	0.001795	0.000236	0	0.000244	0	0.000369	0.00037
5	0.1.6.5.1.2	Selenomonadales_unclassified	0.000122	0	0	0	0	0.000769	0	0	0.000488	0	0	0
6	0.1.6.5.1.2.1	Selenomonadales_unclassified	0.000122	0	0	0	0	0.000769	0	0	0.000488	0	0	0
5	0.1.6.5.1.3	Veillonellaceae	0.005085	0.001443	0.000283	0.00057	0.00086	0.002051	0.003534	0.002889	0.013906	0.007766	0.010321	0.029933
6	0.1.6.5.1.3.1	Allisonella	0.000243	0.000866	0	0.00057	0.000287	0.000256	0	0	0.000732	0	0	0.00037
6	0.1.6.5.1.3.2	Dialister	0.002958	0.000289	0.000283	0	0.000287	0.001026	0.000707	0.000482	0.004147	0.00706	0.007003	0.02439
6	0.1.6.5.1.3.3	Megasphaera	0.00154	0.000289	0	0	0	0	0.002591	0.001926	0.007807	0.000706	0.002949	0.004804
6	0.1.6.5.1.3.4	Mitsuokella	8.1e-05	0	0	0	0.000287	0.000256	0	0	0.000488	0	0	0
6	0.1.6.5.1.3.5	Veillonellaceae_unclassified	0.000263	0	0	0	0	0.000513	0.000236	0.000482	0.000732	0	0.000369	0.00037
2	0.1.7	Fusobacteria	2e-05	0	0	0	0	0	0	0	0	0	0	0
3	0.1.7.1	Fusobacteriia	2e-05	0	0	0	0	0	0	0	0	0	0	0
4	0.1.7.1.1	Fusobacteriales	2e-05	0	0	0	0	0	0	0	0	0	0	0
5	0.1.7.1.1.1	Fusobacteriaceae	2e-05	0	0	0	0	0	0	0	0	0	0	0
6	0.1.7.1.1.1.1	Fusobacterium	2e-05	0	0	0	0	0	0	0	0	0	0	0
2	0.1.8	Lentisphaerae	4.1e-05	0	0	0	0	0	0	0.000241	0	0	0	0.00037
3	0.1.8.1	Lentisphaeria	4.1e-05	0	0	0	0	0	0	0.000241	0	0	0	0.00037
4	0.1.8.1.1	Victivallales	4.1e-05	0	0	0	0	0	0	0.000241	0	0	0	0.00037
5	0.1.8.1.1.1	Victivallaceae	4.1e-05	0	0	0	0	0	0	0.000241	0	0	0	0.00037
6	0.1.8.1.1.1.1	Victivallis	4.1e-05	0	0	0	0	0	0	0.000241	0	0	0	0.00037
2	0.1.9	Proteobacteria	0.020158	0.001732	0.002551	0.004278	0.003155	0.005128	0.011543	0.010113	0.012686	0.001059	0.001474	0.001478
3	0.1.9.1	Alphaproteobacteria	0.004964	0	0	0	0	0	0	0	0	0	0	0
4	0.1.9.1.1	Alphaproteobacteria_unclassified	8.1e-05	0	0	0	0	0	0	0	0	0	0	0
5	0.1.9.1.1.1	Alphaproteobacteria_unclassified	8.1e-05	0	0	0	0	0	0	0	0	0	0	0
6	0.1.9.1.1.1.1	Alphaproteobacteria_unclassified	8.1e-05	0	0	0	0	0	0	0	0	0	0	0
4	0.1.9.1.2	Caulobacterales	0.002147	0	0	0	0	0	0	0	0	0	0	0
5	0.1.9.1.2.1	Caulobacteraceae	0.002147	0	0	0	0	0	0	0	0	0	0	0
6	0.1.9.1.2.1.1	Brevundimonas	0.002147	0	0	0	0	0	0	0	0	0	0	0
4	0.1.9.1.3	Sphingomonadales	0.002735	0	0	0	0	0	0	0	0	0	0	0
5	0.1.9.1.3.1	Sphingomonadaceae	0.002735	0	0	0	0	0	0	0	0	0	0	0
6	0.1.9.1.3.1.1	Sphingomonadaceae_unclassified	8.1e-05	0	0	0	0	0	0	0	0	0	0	0
6	0.1.9.1.3.1.2	Sphingomonas	0.002654	0	0	0	0	0	0	0	0	0	0	0
3	0.1.9.2	Betaproteobacteria	0.003221	0.000289	0	0	0	0.000256	0.000236	0.000241	0.000244	0.000353	0.000369	0.000739
4	0.1.9.2.1	Betaproteobacteria_unclassified	0.000263	0.000289	0	0	0	0	0	0.000241	0	0	0	0.00037
5	0.1.9.2.1.1	Betaproteobacteria_unclassified	0.000263	0.000289	0	0	0	0	0	0.000241	0	0	0	0.00037
6	0.1.9.2.1.1.1	Betaproteobacteria_unclassified	0.000263	0.000289	0	0	0	0	0	0.000241	0	0	0	0.00037
4	0.1.9.2.2	Burkholderiales	0.002958	0	0	0	0	0.000256	0.000236	0	0.000244	0.000353	0.000369	0.00037
5	0.1.9.2.2.1	Burkholderiaceae	0.002411	0	0	0	0	0	0	0	0	0	0	0
6	0.1.9.2.2.1.1	Ralstonia	0.002411	0	0	0	0	0	0	0	0	0	0	0
5	0.1.9.2.2.2	Burkholderiales_unclassified	0.000182	0	0	0	0	0	0	0	0	0.000353	0.000369	0.00037
6	0.1.9.2.2.2.1	Burkholderiales_unclassified	0.000182	0	0	0	0	0	0	0	0	0.000353	0.000369	0.00037
5	0.1.9.2.2.3	Comamonadaceae	2e-05	0	0	0	0	0	0	0	0	0	0	0
6	0.1.9.2.2.3.1	Comamonas	2e-05	0	0	0	0	0	0	0	0	0	0	0
5	0.1.9.2.2.4	Sutterellaceae	0.000344	0	0	0	0	0.000256	0.000236	0	0.000244	0	0	0
6	0.1.9.2.2.4.1	Parasutterella	6.1e-05	0	0	0	0	0	0	0	0	0	0	0
6	0.1.9.2.2.4.2	Sutterellaceae_unclassified	0.000284	0	0	0	0	0.000256	0.000236	0	0.000244	0	0	0
3	0.1.9.3	Deltaproteobacteria	0.000912	0	0.000567	0.000856	0	0.000769	0.003062	0.001926	0.001708	0.000353	0.000369	0.000739
4	0.1.9.3.1	Deltaproteobacteria_unclassified	0.00081	0	0.000567	0.000856	0	0.000513	0.002591	0.001445	0.001708	0.000353	0.000369	0.000739
5	0.1.9.3.1.1	Deltaproteobacteria_unclassified	0.00081	0	0.000567	0.000856	0	0.000513	0.002591	0.001445	0.001708	0.000353	0.000369	0.000739
6	0.1.9.3.1.1.1	Deltaproteobacteria_unclassified	0.00081	0	0.000567	0.000856	0	0.000513	0.002591	0.001445	0.001708	0.000353	0.000369	0.000739
4	0.1.9.3.2	Desulfovibrionales	0.000101	0	0	0	0	0.000256	0.000471	0.000482	0	0	0	0
5	0.1.9.3.2.1	Desulfovibrionaceae	0.000101	0	0	0	0	0.000256	0.000471	0.000482	0	0	0	0
6	0.1.9.3.2.1.1	Desulfovibrionaceae_unclassified	0.000101	0	0	0	0	0.000256	0.000471	0.000482	0	0	0	0
3	0.1.9.4	Epsilonproteobacteria	0.00154	0.000866	0.001417	0.002567	0.002294	0.001538	0.004947	0.002889	0.001952	0.000353	0.000369	0
4	0.1.9.4.1	Campylobacterales	0.00154	0.000866	0.001417	0.002567	0.002294	0.001538	0.004947	0.002889	0.001952	0.000353	0.000369	0
5	0.1.9.4.1.1	Campylobacteraceae	2e-05	0	0	0	0	0	0	0	0	0	0.000369	0
6	0.1.9.4.1.1.1	Campylobacter	2e-05	0	0	0	0	0	0	0	0	0	0.000369	0
5	0.1.9.4.1.2	Helicobacteraceae	0.001519	0.000866	0.001417	0.002567	0.002294	0.001538	0.004947	0.002889	0.001952	0.000353	0	0
6	0.1.9.4.1.2.1	Helicobacter	0.001519	0.000866	0.001417	0.002567	0.002294	0.001538	0.004947	0.002889	0.001952	0.000353	0	0
3	0.1.9.5	Gammaproteobacteria	0.009319	0.000577	0.000567	0.000856	0.000574	0.002564	0.003062	0.005057	0.008783	0	0.000369	0
4	0.1.9.5.1	Aeromonadales	0.001641	0	0	0	0	0	0.001885	0.004575	0.008295	0	0	0
5	0.1.9.5.1.1	Succinivibrionaceae	0.001641	0	0	0	0	0	0.001885	0.004575	0.008295	0	0	0
6	0.1.9.5.1.1.1	Succinivibrio	0.001621	0	0	0	0	0	0.001885	0.004575	0.008295	0	0	0
6	0.1.9.5.1.1.2	Succinivibrionaceae_unclassified	2e-05	0	0	0	0	0	0	0	0	0	0	0
4	0.1.9.5.2	Enterobacteriales	0.003829	0.000289	0	0.000856	0	0.000769	0.000236	0	0.000244	0	0.000369	0
5	0.1.9.5.2.1	Enterobacteriaceae	0.003829	0.000289	0	0.000856	0	0.000769	0.000236	0	0.000244	0	0.000369	0
6	0.1.9.5.2.1.1	Citrobacter	2e-05	0	0	0	0	0	0	0	0	0	0	0
6	0.1.9.5.2.1.2	Enterobacteriaceae_unclassified	0.00081	0	0	0.000285	0	0.000769	0.000236	0	0.000244	0	0.000369	0
6	0.1.9.5.2.1.3	Escherichia/Shigella	0.000405	0.000289	0	0.00057	0	0	0	0	0	0	0	0
6	0.1.9.5.2.1.4	Serratia	0.002593	0	0	0	0	0	0	0	0	0	0	0
4	0.1.9.5.3	Gammaproteobacteria_unclassified	0.000486	0	0.000283	0	0	0.000513	0.000942	0.000241	0.000244	0	0	0
5	0.1.9.5.3.1	Gammaproteobacteria_unclassified	0.000486	0	0.000283	0	0	0.000513	0.000942	0.000241	0.000244	0	0	0
6	0.1.9.5.3.1.1	Gammaproteobacteria_unclassified	0.000486	0	0.000283	0	0	0.000513	0.000942	0.000241	0.000244	0	0	0
4	0.1.9.5.4	Pasteurellales	0.000223	0.000289	0.000283	0	0.000574	0.001282	0	0.000241	0	0	0	0
5	0.1.9.5.4.1	Pasteurellaceae	0.000223	0.000289	0.000283	0	0.000574	0.001282	0	0.000241	0	0	0	0
6	0.1.9.5.4.1.1	Actinobacillus	2e-05	0	0	0	0	0.000256	0	0	0	0	0	0
6	0.1.9.5.4.1.2	Pasteurellaceae_unclassified	0.000203	0.000289	0.000283	0	0.000574	0.001026	0	0.000241	0	0	0	0
4	0.1.9.5.5	Pseudomonadales	0.00312	0	0	0	0	0	0	0	0	0	0	0
5	0.1.9.5.5.1	Moraxellaceae	0.000689	0	0	0	0	0	0	0	0	0	0	0
6	0.1.9.5.5.1.1	Acinetobacter	0.000669	0	0	0	0	0	0	0	0	0	0	0
6	0.1.9.5.5.1.2	Psychrobacter	2e-05	0	0	0	0	0	0	0	0	0	0	0
5	0.1.9.5.5.2	Pseudomonadaceae	0.002431	0	0	0	0	0	0	0	0	0	0	0
6	0.1.9.5.5.2.1	Pseudomonadaceae_unclassified	2e-05	0	0	0	0	0	0	0	0	0	0	0
6	0.1.9.5.5.2.2	Pseudomonas	0.002411	0	0	0	0	0	0	0	0	0	0	0
4	0.1.9.5.6	Xanthomonadales	2e-05	0	0	0	0	0	0	0	0	0	0	0
5	0.1.9.5.6.1	Xanthomonadaceae	2e-05	0	0	0	0	0	0	0	0	0	0	0
6	0.1.9.5.6.1.1	Luteimonas	2e-05	0	0	0	0	0	0	0	0	0	0	0
3	0.1.9.6	Proteobacteria_unclassified	0.000203	0	0	0	0.000287	0	0.000236	0	0	0	0	0
4	0.1.9.6.1	Proteobacteria_unclassified	0.000203	0	0	0	0.000287	0	0.000236	0	0	0	0	0
5	0.1.9.6.1.1	Proteobacteria_unclassified	0.000203	0	0	0	0.000287	0	0.000236	0	0	0	0	0
6	0.1.9.6.1.1.1	Proteobacteria_unclassified	0.000203	0	0	0	0.000287	0	0.000236	0	0	0	0	0
2	0.1.10	Spirochaetes	0.01327	0.002309	0.002551	0.002567	0.004588	0	0.055595	0.050325	0.004635	0.001412	0.001106	0.001109
3	0.1.10.1	Spirochaetia	0.01327	0.002309	0.002551	0.002567	0.004588	0	0.055595	0.050325	0.004635	0.001412	0.001106	0.001109
4	0.1.10.1.1	Spirochaetales	0.01327	0.002309	0.002551	0.002567	0.004588	0	0.055595	0.050325	0.004635	0.001412	0.001106	0.001109
5	0.1.10.1.1.1	Brachyspiraceae	6.1e-05	0.000289	0	0	0.000574	0	0	0	0	0	0	0
6	0.1.10.1.1.1.1	Brachyspira	6.1e-05	0.000289	0	0	0.000574	0	0	0	0	0	0	0
5	0.1.10.1.1.2	Spirochaetaceae	0.011933	0.000866	0.001417	0.00057	0.002294	0	0.053004	0.048158	0.004391	0.000353	0.001106	0.00037
6	0.1.10.1.1.2.1	Spirochaetaceae_unclassified	8.1e-05	0	0	0	0.000287	0	0	0	0	0.000353	0	0.00037
6	0.1.10.1.1.2.2	Treponema	0.011852	0.000866	0.001417	0.00057	0.002007	0	0.053004	0.048158	0.004391	0	0.001106	0
5	0.1.10.1.1.3	Spirochaetales_unclassified	0.001276	0.001154	0.001134	0.001997	0.001721	0	0.002591	0.002167	0.000244	0.001059	0	0.000739
6	0.1.10.1.1.3.1	Spirochaetales_unclassified	0.001276	0.001154	0.001134	0.001997	0.001721	0	0.002591	0.002167	0.000244	0.001059	0	0.000739
2	0.1.11	Tenericutes	0.000142	0	0	0	0	0	0	0	0	0.000353	0	0.000739
3	0.1.11.1	Mollicutes	0.000142	0	0	0	0	0	0	0	0	0.000353	0	0.000739
4	0.1.11.1.1	Anaeroplasmatales	8.1e-05	0	0	0	0	0	0	0	0	0	0	0.000739
5	0.1.11.1.1.1	Anaeroplasmataceae	8.1e-05	0	0	0	0	0	0	0	0	0	0	0.000739
6	0.1.11.1.1.1.1	Anaeroplasma	2e-05	0	0	0	0	0	0	0	0	0	0	0.00037
6	0.1.11.1.1.1.2	Asteroleplasma	6.1e-05	0	0	0	0	0	0	0	0	0	0	0.00037
4	0.1.11.1.2	Mollicutes_unclassified	6.1e-05	0	0	0	0	0	0	0	0	0.000353	0	0
5	0.1.11.1.2.1	Mollicutes_unclassified	6.1e-05	0	0	0	0	0	0	0	0	0.000353	0	0
6	0.1.11.1.2.1.1	Mollicutes_unclassified	6.1e-05	0	0	0	0	0	0	0	0	0.000353	0	0
